# Ventricular, atrial and outflow tract heart progenitors arise from spatially and molecularly distinct regions of the primitive streak

**DOI:** 10.1101/2020.07.12.198994

**Authors:** Kenzo Ivanovitch, Pablo Soro-Barrio, Probir Chakravarty, Rebecca A Jones, Donald M Bell, S. Neda Mousavy Gharavy, Despina Stamataki, Julien Delile, James C Smith, James Briscoe

## Abstract

The heart develops from two sources of mesoderm progenitors, the first and second heart field (FHF and SHF). Using a single cell transcriptomic assay in combination with genetic lineage tracing, we find the FHF and SHF are subdivided into distinct pools of progenitors in gastrulating mouse embryos at earlier stages than previously thought. Each subpopulation has a distinct origin in the primitive streak. The first progenitors to leave the primitive streak contribute to the left ventricle, shortly after right ventricle progenitor emigrate, followed by the outflow tract and atrial progenitors. Moreover, a subset of atrial progenitors are gradually incorporated in posterior locations of the FHF. Although cells allocated to the outflow tract and atrium leave the primitive streak at a similar stage, they arise from different regions. Outflow tract cells originate from distal locations in the primitive streak while atrial progenitors are positioned more proximally. Moreover, single cell RNA sequencing demonstrates that the primitive streak cells contributing to the ventricles have a distinct molecular signature from those forming the outflow tract and atrium. We conclude that cardiac progenitors are pre-patterned within the primitive streak and this prefigures their allocation to distinct anatomical structures of the heart. Together, our data provide a new molecular and spatial map of mammalian cardiac progenitors that will support future studies of heart development, function and disease.
