## Supplementary material for "Ventricular, atrial and outflow tract heart progenitors arise from spatially and molecularly distinct regions of the primitive streak": S3_source data

### Sheet: Fig1D-E
Figure 1	Ratio between the Surface area occupied by the tdtomato positive cells in the heart myocardium at E12.5 and Total Surface area of the myocardium (%)
	E6+8h
	BRJN73.1j-1	BRJN73.1j-2	BRJN73.1j-3	JSAN193.1f-1	JSAN1931f-2	JSAN193.1f-3											Abreviations:
LV	50.3993	33.484	40.6079	19.5147	20.9207	23.2748											LV: Left ventricle
RV	51.7718	36.9379	37.9014	11.3339	14.6013	37.2401											RV: Right Ventricle
OFT	75.2901	77.8683	95.7509	88.7755	67.5317	95.7004											OFT: outflow tract
LA	92.5366	90.9619	96.3968	85.9008	98.3048	97.9704											LA: left Atrium
RA	94.3454	80.8476	89.472	82.3065	95.1339	95.7004											RA: right atrium
	E6+21h
	BRJH74.2c Image3	BRJH74.2c Image8	BRJH74.2c Image9	BRJH74.3f image 7	BRJH74.3f image 5	BRJH74.3f image 3	BRJH74.3f image 1	BRJH74.1d image 6	BRJH74.1d image 4	BRJH74.1d image 7
LV	14.5373	32.0694	35.955	28.8683	23.6938	9.87033	4.79883	28.7138	10.9752	32.203
RV	45.678	52.5544	57.4036	35.1537	41.3874	40.0768	32.0119	50.6568	16.5947	30.5648
OFT	96.363	93.5833	92.0837	95.4061	73.444	93.9096	92.7614	84.5367	75.1232	93.7863
LA	97.8058	99.6069	96.8579	98.4438	94.3042	98.5032	97.6317	82.5875	95.6364	80.1848
RA	99.8141	95.768	96.2034	97.7606	99.6772	96.9556	91.3709	77.42	91.6168	92.4708
	E7
	JSAJ1b Image3	JSAJ1b Image5	JSAJ1b Image31	BRJH70.1d Image1	BRJH70.1d Image5	BRJH70.1d Image6	BRJH70.1d Image3
LV	31.8621	21.5014	50.7945	7.57924	3.82929	24.8539	32.9332
RV	22.2878	21.3553	42.6398	47.6366	30.9477	30.9477	38.1905
OFT	81.7525	87.1246	86.4836	94.1454	88.452	78.1267	90.6614
LA	92.983	92.6646	86.6413	94.468	96.3405	99.2685	83.4262
RA	81.5792	87.0143	87.3893	95.7615	88.7207	93.2742	92.937
	E7+7h
	BRJN38.54e Image8	BRJN38.54e Image5	BRJN38.54e Image3	BRJH60.2c Image3	BRJH60.2c Image1	BRJH60.2c Image2	BRJH72.1I Image 1	BRJH72.1I Image 9	BRJN55.1i Image9	BRJN53.3b Image 20-2	BRJN53.3b Image 20-3	BRJN53.3b Image 20-1	BRJN53.3b Image 20-4
LV	0	0	0	0	0	0	11.8894	0	0	0	0	0	25.9951
RV	4	0.507967	0	4.70334	1.51713	5.89402	32.9795	5.1564	0	0.61	0	0	37.7978
OFT	24.3976	20.7142	8.01879	40.0994	47.8424	43.0958	84.6851	73.0061	38.2839	72.82	40.63	80.339	87.798
LA	14.3899	26.2507	15.5044	24.0296	58.5076	31.9977	97.034	91.1947	49.8883	94.789	85.34	94.058	90.25
RA	52.3487	16.1777	17.9819	29.5972		31.7521	93.8206	78.886	29.5783	90.6825	84	89.1058	93.923
	E7+11h
	BRJH75.2f-1	BRJH75.2f-2	BRJH75.2f-3	BRJH75.2f-4	BRJH75.2f-5	BRJH71.4e	BRJH58.1e image10	BRJH58.1e image8-1	BRJH58.1e image8-2	BRJH58.1e image8-3	BRJH58.1e image8-4	BRJN57.3c image 20-1	BRJN57.3c image 20-2	BRJN57.3c image 20-3
LV	0	0	0	0	0	0	0	0	0	0	0	0	0	0
RV	0	0	0	10.166	0	0	0	0	0	0	0	0	1.19	0
OFT	0	54.57	17.26	39.48	0	0	4.46	0	14.75	0	0	0	26.44	19.74
LA	39.42	84.313	41.226	15.59	13.54	0	17.59	5.96	4.109	15.36	0	3.59	48.32	24.87
RA	3.78	52.01	6.47	43.47	5.57	0	20.79	16.22	4.171	4.171	6.83	0	36.76	37.75
