## Supplementary material for "Ventricular, atrial and outflow tract heart progenitors arise from spatially and molecularly distinct regions of the primitive streak": S4_source data

### Sheet: Sheet1
Related to Figure 1K								Related to Figure 1M
MS-LS stage	Cell ID	T mean intensity		EB-LB stages	Cell ID	T mean intensity		MS-LS stage	Cell ID	Ert2 mean intensity		EB-LB stages	Cell ID	Ert2 mean intensity
	1	9.424			1	67.402			1	10.225			1	58.375
	2	11.302			2	51.471			2	15.17			2	49.88
	3	20.246			3	18.995			3	21.285			3	52.85
	4	14.711			4	66.483			4	18.705			4	45.7
	5	16.762			5	41.36			5	14.565			5	90.755
	6	11.719			6	32.169			6	18.895			6	37.37
	7	11			7	29.718			7	16.205			7	74.525
	8	15.815			8	15.931			8	18.115			8	50.51
	9	17.487			9	55.147			9	16.875			9	77.135
	10	9.351			10	71.998			10	18.28			10	39.04
	11	14.624			11	60.356			11	20.35			11	46.025
	12	9.973			12	43.811			12	22.39			12	52.99
	13	23.971			13	75.368			13	20			13	68.16
	14	19.667			14	38.91			14	21.16			14	67.195
	15	25.907			15	48.713			15	17.5			15	47.54
	16	11.165			16	45.343			16	18			16	82.22
	17	12.358			17	39.216			17	31.01			17	76.61
	18	23.99			18	56.373			18	19.74			18	27.5
	19	23.743			19	126.226			19	19.335			19	66.55
	20	29.904			20	65.258			20	17.115			20	99.425
	21	27.558			21	30.331			21	33.055			21	114.575
	22	30.461			22	58.517			22	25.945			22	91.555
	23	13.682			23	39.829			23	17.725			23	64.64
	24	11.033			24	77.206			24	27.25			24	55.79
	25	8.281			25	46.262			25	27			25	108.305
	26	9.357			26	46.875			26	21.77			26	86.645
	27	18.246			27	43.199			27	23.96			27	97.65
	28	21.091			28	51.777			28	20.39			28	38.895
	29	17.304			29	32.169			29	18.77			29	113.18
	30	21.937			30	25.429			30	37.66			30	90.845
	31	34.145			31	40.748			31	29.87			31	102.4
	32	19.087			32	25.123			32	21.48			32	72.895
	33	24.798			33	24.51			33	30.435			33	84.51
	34	16.896			34	50.858			34	19.805			34	100.755
	35	27.837			35	60.662			35	29.385			35	95.05
	36	18.607			36	28.799			36	13.605			36	123.605
	37	24.062			37	51.777			37	20.325			37	58.61
	38	21.787			38	38.603			38	28.93			38	104.27
	39	40.51			39	61.275			39	25.85			39	68.09
	40	40.192			40	44.424			40	26.805			40	129.445
	41	13.856			41	18.382			41	17.09			41	107.67
	42	30.835			42	51.164			42	26.515			42	77.205
	43	13.447			43	57.598			43	25.88			43	40
	44	23.843			44	29.718			44	29.165			44	96.135
	45	29.946			45	36.459			45	14			45	120.165
	46	11.514			46	56.066			46	15.525			46	113.25
	47	23.421			47	45.956			47	21.89			47	120.1
	48	21.801			48	42.586			48	17.5			48	116.345
	49	19.479			49	70.16			49	19.07			49	102.63
	50	26.751			50	49.939			50	24.2			50	63.985
	51	15.435			51	67.709			51	24.945			51	125.335
	52	14.022			52	47.794			52	19.8			52	119.795
	53	18.608			53	21.753							53	109.55
	54	20.083			54	47.182							54	54.08
	55	16.244			55	17.157							55	159.455
	56	19.724			56	45.037							56	61.465
	57	20.817			57	50.552							57	67.58
	58	21.909			58	40.748							58	114.155
	59	14.45			59	82.108							59	58.945
	60	20.203			60	64.645							60	165.53
	61	16			61	35.846							61	135.715
	62	21.457			62	51.164							62	124.47
	63	11.931			63	54.535							63	124.57
	64	15.208			64	98.346							64	101.015
	65	21.135			65	17.463							65	124.425
	66	14.218			66	80.883							66	81.435
	67	12.041			67	21.753							67	44.59
	68	15.038			68	48.101							68	130.725
	69	23.549			69	43.811							69	68.95
	70	28.946			70	41.973							70	82.11
	71	25.181			71	60.049							71	126.065
	72	23.317			72	56.066							72	137.01
	73	24.537			73	69.853							73	89.165
	74	45.49			74	76.9							74	32.525
	75	26.605			75	26.348							75	74.1
	76	23.074			76	46.875							76	115.775
	77	21.455			77	98.04							77	135.51
	78	15.586			78	64.032							78	95.545
	79	13.863			79	49.02							79	117.065
	80	20.767			80	58.517							80	121.25
	81	22.316			81	55.147							81	139.09
	82	19.574			82	83.64							82	128.775
	83	26.958			83	40.441							83	19.83
	84	17.447			84	51.471							84	87.96
	85	18.151			85	94.976							85	74.645
	86	17.798			86	65.564							86	170.72
	87	15.795			87	96.201							87	162.715
	88	28.637			88	31.557							88	155.185
	89	31.593			89	44.424							89	132.215
	90	18.877			90	39.522							90	116.185
	91	21.247			91	71.385							91	111.6
	92	12.723			92	48.407							92	91.82
	93	13.866			93	40.441							93	48.895
	94	16.2			94	19.302							94	108.22
	95	19.885			95	70.16							95	118.78
	96	16.042			96	32.782							96	129.67
	97	11.262			97	36.459							97	37.125
	98	29.711			98	36.765							98	104.71
	99	27.298			99	63.726							99	134.92
	100	18.049			100	59.743							100	119.81
	101	7.805			101	30.944							101	27.72
					102	29.106							102	122.98
					103	33.701							103	113.61
					104	57.598							104	34.265
					105	32.782							105	93.58
					106	38.297							106	36.395
					107	63.419							107	122.01
					108	30.331							108	35.435
					109	78.738							109	96.09
					110	103.554							110	34.725
					111	63.113							111	135.2
					112	56.986							112	114.415
					113	28.493							113	67.61
					114	95.895							114	124.395
					115	38.91							115	50.93
					116	153.8							116	101.165
					117	53.615							117	94.105
					118	15.625							118	58.375
					119	41.36							119	166.445
					120	112.746							120	73.29
					121	76.594							121	87.455
					122	63.726							122	93.855
					123	10.11							123	99.875
					124	82.108							124	27.025
					125	69.241							125	148.25
					126	44.118							126	155.08
					127	25.123							127	36.855
					128	53.003							128	66.045
					129	73.223							129	18.07
					130	18.382							130	112.05
					131	63.726							131	139.615
					132	58.211							132	98.385
					133	33.701							133	155.42
					134	63.726							134	122.955
					135	65.87							135	156.585
					136	45.343							136	36.04
					137	52.39							137	109.945
					138	31.25							138	87.385
					139	48.407							139	23.735
					140	66.177							140	130.51
					141	68.321							141	175.375
					142	43.199							142	78.845
					143	26.348							143	16
					144	32.169							144	63.12
					145	24.51							145	87.39
					146	27.88							146	18.93
					147	39.216							147	117.98
					148	69.853							148	95.38
					149	41.054							149	39.81
					150	49.326							150	38.115
					151	69.853							151	13.75
					152	26.348							152	94.93
					153	61.888							153	16.13
					154	80.576							154	114.575
					155	15.625							155	47.685
					156	69.241							156	126.895
					157	51.471							157	95.615
					158	65.258							158	101.63
					159	33.701							159	111.27
					160	74.143							160	152.955
					161	26.655							161	36.365
					162	32.782							162	81.625
					163	51.471							163	24.205
					164	20.221							164	156.72
					165	63.419							165	97.715
					166	35.233							166	109.715
					167	36.152							167	101.77
					168	38.603							168	100.98
					169	46.569							169	45.295
					170	68.321							170	86.165
					171	60.662							171	89.535
					172	41.054							172	73.185
					173	70.466							173	161.26
					174	104.474							174	76.925
					175	29.412							175	80.65
					176	53.922							176	57.055
					177	67.096							177	96
					178	26.348							178	89.61
					179	113.971							179	167.165
					180	52.696							180	190.605
					181	38.603							181	73.27
					182	52.39							182	99.2
					183	46.875							183	195.36
					184	54.535							184	81.005
					185	50.245							185	124.05
					186	82.108							186	199.24
					187	23.284							187	150.62
					188	98.04							188	65.85
					189	63.113							189	127.97
					190	47.488							190	114.505
					191	33.395							191	90.97
					192	19.608							192	118.055
					193	23.897							193	83.81
					194	65.258							194	122.735
					195	63.113							195	135.565
					196	62.807							196	84.89
					197	46.262							197	83.77
					198	44.731							198	93.27
					199	83.334							199	80.435
					200	54.228							200	95.215
					201	26.042							201	45.7
					202	36.765							202	42.81
					203	38.91							203	42.81
					204	41.36							204	66.685
					205	24.204							205	57.605
					206	71.385							206	120.235
					207	37.99							207	203.105
					208	11.642							208	81.655
					209	26.655							209	111.1
					210	72.917							210	28.82
					211	89.155							211	35.485
					212	41.973
					213	77.513
					214	62.194
					215	19.914
					216	18.076
					217	23.284
					218	11.949
					219	31.863
					220	41.973
					221	37.684
					222	38.91
					223	36.459
					224	37.378
					225	36.765
					226	85.478
					227	57.905
					228	48.101
					229	32.169
					230	25.123
					231	30.331
					232	33.395
					233	33.395
					234	48.407
