## Supplementary material for "Ventricular, atrial and outflow tract heart progenitors arise from spatially and molecularly distinct regions of the primitive streak": S5_source data

### Sheet: Sheet1
Figure 3	Ratio between the Surface area occupied by the tdtomato positive cells in the heart myocardium at E12.5 and Total Surface area of the myocardium (%)
	E6+21h
	BRJH74.4f_1	BRJH74.4f_2	BRJN58.1e_1	BRJN58.1e_2	BRJN58.1e_3	BRJN58.1e_4	BRJH70.4b_1	BRJH70.4b_2	BRJH70.4b_3	BRJH70.4b_4	BRJH82.1g_1	BRJN59.2d-1	BRJN59.2d-2	BRJN59.2d-3
LV	5.55748	1.67387	13.9117	0	30.1016	15.5588	0	16.7606	22.3566	0	13.1681	8.43214	4.72937	0
RV	0	13.8877	17.6724	0	23.5932	11.8524	14.2022	16.2729	30.3731	0	4.00267	4.72657	20.6826	0
OFT	0	6.21585	5.55925	0	3.32943	10.7421	2.70803	11.9468	1.73902	0	9.57459	6.19779	2.71098	0
	E7+7h
	BRJH74.3e-1	BRJH74.3e-2	BRJH74.3e-3	BRJH74.3e-4	BRJH95.2f-1	BRJH95.2f-2	BRJH95.2f-3	BRJH95.2f-4	BRJH95.2h	JSAW6.2f-1	JSAW6.2f-2
LV	0	6.01691	0	0	0	0	0	0	0	0	0
RV	4.1143	9.80773	0	0	0	0	0	0	0	7.14386	0
OFT	0	8.92729	0	0	0	0	0	0	0	2.47065	0
