## Supplementary material for "Ventricular, atrial and outflow tract heart progenitors arise from spatially and molecularly distinct regions of the primitive streak": S6_source data

### Sheet: Figure 5E
Figure 5E
	Cell ID	Y position	T Mean intensity	Foxa2 Mean intensity		Tdtomato+ Cell ID	Y position	T mean intensity	Foxa2 Mean intensity
Proximal	1	14.195	103.938	7.012		1	191.339	43.19	22.624
	2	16.972	66.957	6.145		2	199.235	22.454	74.716
	3	24.339	57.02	4.419		3	193.461	22.84	88.479
	4	25.465	65.172	6.806		4	184.343	27.896	48.881
	5	30.608	93.651	6.33		5	171.288	47.703	31.216
	6	31.794	73.35	4.75		6	206.745	28.286	43.681
	7	35.968	67.623	6.753		7	189.305	29.609	47.791
	8	37.737	50.247	5.028		8	176.897	38.523	33.837
	9	39.275	20.826	5.992		9	180.79	36.268	32.493
	10	44.564	58.914	5.489		10	243.185	75.485	149.551
	11	47.206	77.329	6.446		11	248.265	32.444	126.34
	12	47.203	68.058	5.858		12	255.705	58.056	147.578
	13	51.335	44.136	4.318		13	243.985	36.318	85.827
	14	53.864	39.373	6.031		14	255.791	63.656	88.156
	15	55.782	49.772	5.816		15	272.889	35.88	134.856
	16	58.147	41.184	7.055		16	264.45	33.513	91.37
	17	57.751	56.156	6.359		17	225.193	29.071	91.01
	18	60.576	28.679	4.904		18	262.763	27.847	89.891
	19	61.278	27.444	5.155		19	261.133	63.706	110.504
	20	62.276	46.838	8.325
	21	65.768	69.868	5.843
	22	66.959	46.469	6.593
	23	67.358	60.69	6.417
	24	69.595	69.638	6.92
	25	68.369	33.769	4.47
	26	70.209	32.176	3.92
	27	70.065	55.384	6.97
	28	72.168	60.336	6.117
	29	74.232	37.672	4.795
	30	78.047	72.046	6.534
	31	77.606	55.439	5.878
	32	80.602	54.155	7.63
	33	80.159	62.75	6.605
	34	80.604	37.799	5.106
	35	82.771	66.056	5.898
	36	82.9	33.758	4.758
	37	85.64	39.986	5.518
	38	88.363	38.045	6.245
	39	88.5	45.932	7.642
	40	91.066	39.743	5.781
	41	91.693	48.148	7.732
	42	93.253	40.859	8.808
	43	95.539	38.985	5.947
	44	95.04	31.049	5.935
	45	96.573	74.446	6.994
	46	97.62	27.271	5.458
	47	98.77	33.374	5.626
	48	104.541	80.316	7.898
	49	103.761	54.845	10.224
	50	106.308	71.884	7.043
	51	104.533	41.294	5.765
	52	105.932	50.968	10.674
	53	109.898	20.871	5.99
	54	109.872	33.438	5.966
	55	109.757	22.942	5.95
	56	114.998	58.125	12.438
	57	114.534	48.881	8.72
	58	114.324	42.495	7.524
	59	115.636	30.753	7.573
	60	116.282	15.857	7.26
	61	119.312	79.175	6.58
	62	122.794	35.763	6.237
	63	122.064	41.244	8.728
	64	122.735	60.642	8.363
	65	122.085	46.168	12.287
	66	125.852	56.105	7.365
	67	127.546	48.202	11.91
	68	126.455	88.516	6.8
	69	127.615	42.337	7.174
	70	132.616	66.806	8.189
	71	131.07	34.513	17.325
	72	132.563	40.339	9.616
	73	134.683	32.545	8.345
	74	138.927	50.063	9.453
	75	138.665	45.799	13
	76	139.716	42.386	7.589
	77	141.777	19.66	7.92
	78	145.729	43.438	10.35
	79	146.193	37.017	8.879
	80	147.103	23.848	13.228
	81	149.784	16.222	9.942
	82	149.982	32.379	11.882
	83	152.856	14.099	12.678
	84	151.231	19.118	10.181
	85	156.166	14.095	14.448
	86	156.503	41.075	12.179
	87	166.294	45.448	15.138
	88	134.588	25.562	7.805
	89	150.405	32.659	18.871
	90	91.432	23.725	5.383
Distal	91	150.097	73.517	26.826
	92	160.335	18.131	20.756
	93	168.676	26.233	31.982
	94	168.407	27.681	49.684
	95	168.785	26.434	51.641
	96	171.224	39.481	47.904
	97	175.109	56.827	36.077
	98	176.22	47.967	32.13
	99	178.181	34.005	34.428
	100	178.357	39.471	34.548
	101	178.969	17.592	32.947
	102	180.689	32.631	47.875
	103	183.557	24.076	43.246
	104	183.503	13.322	32.55
	105	186.212	27.993	55.979
	106	187.827	12.517	58.49
	107	189.797	31.16	26.321
	108	188.542	30.819	50.12
	109	191.402	41.323	46.638
	110	190.689	40.4	23.674
	111	193.997	20.799	86.112
	112	194.341	20.942	38.984
	113	193.953	43.378	72.843
	114	198.431	25.014	40.66
	115	198.401	11.239	60.664
	116	201.838	18.554	33.815
	117	201.465	23.543	61.512
	118	203.233	12.514	41.808
	119	210.516	26.012	57.574
	120	208.517	41.255	47.686
	121	208.913	21.984	67.073
	122	211.812	15.935	78.343
	123	214.47	15.867	82.399
	124	214.41	10.282	52.106
	125	218.879	15.141	54
	126	222.6	10.396	45.904
	127	221.378	6.905	75.687
	128	224.827	28.863	87.593
	129	228.109	19.516	82.857
	130	230.433	14.494	95.569
	131	230.117	11.406	47.531
	132	232.718	22.101	81.174
	133	234.206	27.948	77.56
	134	234.453	9.67	77.955
	135	236.075	16.257	64.927
	136	240.123	27.255	96.289
	137	236.831	11.982	83.64
	138	235.311	19.356	100.467
	139	238.317	37.075	68.571
	140	242.569	16.932	127.272
	141	243.822	70.743	138.203
	142	251.002	32	117.29
	143	255.823	34.79	78.314
	144	255.184	57.541	146.27
	145	254.098	11.564	115
	146	263.062	28.921	108.427
	147	264.452	34.333	97.661
	148	267.808	37.225	117.099
	149	171.001	12.861	43.718
	150	169.62	25.464	41.723
	151	202.04	24.446	81.723
	152	192.927	22.965	96.124
	153	197.163	21.468	74.928
	154	222.192	22.35	91.787
	155	227.256	15.856	89.771
	156	209.883	16.938	94.975
	157	218.602	12.973	88.653
	158	216.885	15.514	70.928
	159	248.013	31.564	132.045
	160	243.146	7.855	97.705
	161	253.763	11.521	72.986
	162	223.422	45.458	65.323

### Sheet: Figure 5F
Figure 5F
	Tdtomato+ Cell ID	T mean intensity	Foxa2 Mean intensity		Z=10	Cell ID	T mean intensity	Foxa2 Mean intensity			Z=12	Cell ID	T mean intensity	Foxa2 Mean intensity
Z=10	1	43.19	191.339		Proximal	1	103.938	14.195			Proximal	1	30.223	5.668
	2	22.454	199.235			2	66.957	16.972				2	33.343	6.103
	3	22.84	193.461			3	57.02	24.339				3	59.338	3.564
	4	27.896	184.343			4	65.172	25.465				4	17.143	4.19
	5	47.703	171.288			5	93.651	30.608				5	49.925	4.632
	6	28.286	206.745			6	73.35	31.794				6	91.828	5.489
	7	29.609	189.305			7	67.623	35.968				7	59.497	5.481
	8	38.523	176.897			8	50.247	37.737				8	86.405	3.94
	9	36.268	180.79			9	20.826	39.275				9	88.542	4.492
	10	75.485	243.185			10	58.914	44.564				10	124.728	5.228
	11	32.444	248.265			11	77.329	47.206				11	61.946	4.873
	12	58.056	255.705			12	68.058	47.203				12	98.944	5.611
	13	36.318	243.985			13	44.136	51.335				13	68.613	4.302
	14	63.656	255.791			14	39.373	53.864				14	108.806	4.964
	15	35.88	272.889			15	49.772	55.782				15	93.252	6.189
	16	33.513	264.45			16	41.184	58.147				16	79.684	4.235
	17	29.071	225.193			17	56.156	57.751				17	110.025	4.892
	18	27.847	262.763			18	28.679	60.576				18	104.729	5.612
	19	63.706	261.133			19	27.444	61.278				19	49.961	4.757
Z=12	1	43.561	20.387			20	46.838	62.276				20	104.087	4.498
	2	33.643	83.06			21	69.868	65.768				21	56.882	4.816
	3	29.696	84.391			22	46.469	66.959				22	49.955	3.197
	4	24.688	76.742			23	60.69	67.358				23	51.907	5.549
	5	43.574	122.67			24	69.638	69.595				24	39.802	4.835
	6	11.912	107.248			25	33.769	68.369				25	49.244	5.025
	7	13.593	112.373			26	32.176	70.209				26	41.428	4.138
	8	12.703	106.188			27	55.384	70.065				27	51.412	5.044
	9	21.572	142.623			28	60.336	72.168				28	63.219	5.916
	10	24.234	129.104			29	37.672	74.232				29	49.509	5.014
	11	12.772	61.699			30	72.046	78.047				30	35.454	4.495
	12	32.107	84.616			31	55.439	77.606				31	46.726	5.466
	13	29.184	111.425			32	54.155	80.602				32	45.069	3.91
	14	34.739	143.134			33	62.75	80.159				33	29.416	3.435
	15	68.888	184.172			34	37.799	80.604				34	42.084	4.941
	16	2.881	61.102			35	66.056	82.771				35	25.639	4.388
	17	8.206	57.132			36	33.758	82.9				36	46.902	4.971
	18	7.562	59.486			37	39.986	85.64				37	39.942	4.683
	19	10.814	44.431			38	38.045	88.363				38	69.714	5.604
	20	10.562	28.933			39	45.932	88.5				39	56.188	5.077
	21	37.318	90.518			40	39.743	91.066				40	36.53	5.951
	22	31.87	67.514			41	48.148	91.693				41	39.029	4.965
	23	28.178	65.843			42	40.859	93.253				42	28.547	4.542
	24	34.31	37.521			43	38.985	95.539				43	47.856	5.077
	25	10.004	81.786			44	31.049	95.04				44	31.586	3.891
	26	9.026	86.503			45	74.446	96.573				45	32.155	4.607
Z=16	1	40.83	9.604			46	27.271	97.62				46	19.939	4.071
	2	26.148	14.291			47	33.374	98.77				47	44.2	5.225
	3	32.197	11.582			48	80.316	104.541				48	62.084	5.805
	4	25.418	59.388			49	54.845	103.761				49	47.555	6.152
	5	34.701	54.517			50	71.884	106.308				50	41.829	5.132
	6	0.168	46.028			51	41.294	104.533				51	52.59	7.509
	7	28.333	72.637			52	50.968	105.932				52	20.52	4.22
	8	22.053	81.704			53	20.871	109.898				53	28.286	4.604
	9	10.438	57.453			54	33.438	109.872				54	25.052	5.177
	10	8.417	44.167			55	22.942	109.757				55	68.45	6.099
						56	58.125	114.998				56	30.826	4.682
						57	48.881	114.534				57	29.885	4.985
						58	42.495	114.324				58	11.333	5.167
						59	30.753	115.636				59	76.559	5.962
						60	15.857	116.282				60	15.737	4.944
						61	79.175	119.312				61	59.748	6.952
						62	35.763	122.794				62	20.633	5.975
						63	41.244	122.064				63	12.402	5.455
						64	60.642	122.735				64	26.099	5.489
						65	46.168	122.085				65	59.97	9.075
						66	56.105	125.852				66	21.724	5.404
						67	48.202	127.546				67	30.924	4.653
						68	88.516	126.455				68	16.991	5.547
						69	42.337	127.615				69	49.33	7.022
						70	66.806	132.616				70	32.44	6.316
						71	34.513	131.07				71	26.207	5.768
						72	40.339	132.563				72	50.377	9.079
						73	32.545	134.683				73	46.02	7.417
						74	50.063	138.927				74	33.5	5.119
						75	45.799	138.665				75	48.124	6.86
						76	42.386	139.716				76	30.036	6.112
						77	19.66	141.777				77	22.041	6.452
						78	43.438	145.729				78	28.59	5.451
						79	37.017	146.193				79	47.9	8.027
						80	23.848	147.103				80	42.049	12.844
						81	16.222	149.784				81	72.307	7.872
						82	32.379	149.982				82	22.287	7.86
						83	14.099	152.856				83	43.578	15.694
						84	19.118	151.231				84	20.03	7.099
						85	14.095	156.166				85	16.816	16.118
						86	41.075	156.503				86	40.599	7.27
						87	45.448	166.294				87	39.538	7.318
						88	25.562	134.588				88	16.105	7.129
						89	32.659	150.405				89	14.225	8.85
						90	23.725	91.432				90	26.175	11.393
					Distal	91	73.517	150.097				91	13.765	27.324
						92	18.131	160.335				92	13.278	8
						93	26.233	168.676				93	15.363	17.268
						94	27.681	168.407				94	31.487	9.336
						95	26.434	168.785				95	9.72	8.748
						96	39.481	171.224				96	53.652	15.613
						97	56.827	175.109				97	50.894	8.366
						98	47.967	176.22				98	36.895	17.545
						99	34.005	178.181				99	16.96	8.64
						100	39.471	178.357				100	25.806	9.097
						101	17.592	178.969				101	25.931	11.333
						102	32.631	180.689				102	19.21	14.571
						103	24.076	183.557				103	7.585	16.321
						104	13.322	183.503				104	28.991	26.708
						105	27.993	186.212				105	16.18	29.937
						106	12.517	187.827				106	45.71	14.252
						107	31.16	189.797				107	28.992	12.551
						108	30.819	188.542				108	23.427	14.7
						109	41.323	191.402				109	20.059	40.762
						110	40.4	190.689				110	21.58	20.182
						111	20.799	193.997				111	15.422	31.706
						112	20.942	194.341				112	26.268	12.02
						113	43.378	193.953				113	27.048	16.868
						114	25.014	198.431				114	72.987	4.537
						115	11.239	198.401				115	66.864	5.424
						116	18.554	201.838				116	131.962	4.541
						117	23.543	201.465				117	102.363	5.017
						118	12.514	203.233				118	75.84	5.731
						119	26.012	210.516				119	89.737	4.847
						120	41.255	208.517				120	35.887	5.465
						121	21.984	208.913				121	38.083	4.935
						122	15.935	211.812				122	21.702	5.05
						123	15.867	214.47				123	27.214	5.321
						124	10.282	214.41				124	47.164	8.443
						125	15.141	218.879				125	27.79	4.761
						126	10.396	222.6				126	18.821	8.192
						127	6.905	221.378				127	30.22	7.126
						128	28.863	224.827				128	26.15	5.87
						129	19.516	228.109				129	27.837	6.225
						130	14.494	230.433				130	17.463	10.735
						131	11.406	230.117			Distal	131	12.938	14.162
						132	22.101	232.718				132	16.571	10.418
						133	27.948	234.206				133	43.969	20.487
						134	9.67	234.453				134	22.47	11.642
						135	16.257	236.075				135	13.21	11.503
						136	27.255	240.123				136	9.45	19.711
						137	11.982	236.831				137	9.142	13.642
						138	19.356	235.311				138	14.345	20.244
						139	37.075	238.317				139	40.831	18.762
						140	16.932	242.569				140	6.717	15.359
						141	70.743	243.822				141	18.92	14.848
						142	32	251.002				142	15.339	28.366
						143	34.79	255.823				143	27.992	26.274
						144	57.541	255.184				144	49.816	14.25
						145	11.564	254.098				145	4.648	22.093
						146	28.921	263.062				146	18.3	39.404
						147	34.333	264.452				147	35.452	21.839
						148	37.225	267.808				148	20.118	20.711
						149	12.861	171.001				149	54.457	15.2
						150	25.464	169.62				150	15.266	31.917
						151	24.446	202.04				151	28.379	38.492
						152	22.965	192.927				152	15.36	22.328
						153	21.468	197.163				153	35.3	39.05
						154	22.35	222.192				154	8.582	23.802
						155	15.856	227.256				155	12.42	18.353
						156	16.938	209.883				156	9.342	36.908
						157	12.973	218.602				157	15.949	42.551
						158	15.514	216.885				158	12.752	33.381
						159	31.564	248.013				159	33.946	68.701
						160	7.855	243.146				160	12.457	42.08
						161	11.521	253.763				161	28.521	61.944
						162	45.458	223.422				162	10.782	56.423
												163	14.03	43.061
												164	4.847	44.06
												165	10.521	59.759
												166	16.369	43.078
												167	23.428	47.862
												168	12.983	39.252
												169	23.6	49.752
												170	31.027	55.537
												171	2.671	39.321
												172	17.218	49.587
												173	24.424	50.384
												174	4.172	50.815
												175	26.452	65.37
												176	7.375	37.108
												177	16.798	64.619
												178	29.529	97.021
												179	29.521	71.824
												180	9.73	73.447
												181	5.31	37.686
												182	3.011	74.772
												183	10.182	67.833
												184	28.969	83.223
												185	7.305	75.086
												186	10.206	59.147
												187	10.569	70.863
												188	3.267	50.133
												189	8.097	61.012
												190	21.482	74.477
												191	4.609	71.815
												192	37.762	95.591
												193	69.331	130.596
												194	10.434	128.186
												195	5.759	70.958
												196	7.677	64.213
												197	6.345	84.424
												198	39.302	93.42
												199	11.412	47.188
												200	10.122	122.427
												201	34.476	144.746
												202	21.485	57.993
												203	6.547	36.376
												204	31.492	71.674
												205	53.92	157.7
												206	24.282	57.831
												207	10.918	44.098
												208	11.954	95.429
												209	34.183	82.085
												210	27.169	156.309
												211	32.606	98.587
												212	41.614	93.604
												213	22.49	118.837
												214	22.065	74.234
												215	26.826	104.846
												216	17.503	50.224
												217	21.178	78.614
												218	24.903	68.545
												219	21.309	14.228
												220	9.421	52.236
												221	38.24	30.47
												222	19.683	34.583
												223	27.733	53.746
												224	37.494	96.084
												225	21.808	66.519
												226	13.597	112.017
												227	12.346	106.721
												228	16.388	151.506
												229	16.477	117.364
												230	21.349	151.042
												231	12.855	52.957
												232	17.208	47.125
