## Supplementary material for "Ventricular, atrial and outflow tract heart progenitors arise from spatially and molecularly distinct regions of the primitive streak": S8_source data

### Sheet: Percentage of tdtomato positive
Percentage of tdTomato positive cells in each cluster (E7+7h TnGPF-CreERT2/+; R26Rtdtomato/tdtomato dataset)
Clusters	Exe ectoderm (n=498)	Surface ectoderm (n=128)	Neuroectoderm (n=289)	Caudal neuroectoderm (n=258)	Caudal epiblast (n=171)	Caudal mesoderm (n=106)	Presomitic mesoderm (n=121)	Intermediate mesoderm (n=161)	Paraxial mesoderm (n=86)	Pharyngeal mesoderm (n=87)	Anterior Paraxial (n=75)	Cardiomyocytes (n=80)	Mesenchyme (n=106)	Exe mesoderm (n=104)	Notochord (n=48)	Definitive endoderm (n=66)	Endothelium and Hematoendothelial progenitors (n=92)	Erythroid (n=95)	Blood progenitors (n=134)	Parietal Endoderm (n=67)	Exe endoderm (n=327)
log normalised counts >1
Number of negative tdtomato cells	496	126	288	250	127	35	40	78	49	78	75	78	105	91	24	65	86	94	131	66	326
Number of positive tdtomato cells	2	2	11	8	44	71	81	83	37	9	0	2	1	13	24	15	6	1	3	1	1
ratio (%)	71	1.26582	3.67893	3.10078	25.731	66.9811	66.9421	61.4815	43.0233	10.3448	0	2.5	0.943396	12.5	50	18.75	6.52174	1.05263	2.23881	1.49254	0.30581
log normalised counts >0.5
Number of negative tdtomato cells	483	106	255	214	83	13	14	37	26	71	72	75	100	84	20	63	76	92	120	66	315
Number of positive tdtomato cells	15	22	44	44	88	93	107	124	60	16	3	5	6	20	28	17	16	3	14	1	12
ratio (%)	3.01205	17.1875	14.7157	17.0543	51.462	87.7358	88.4298	77.0186	69.7674	18.3908	4	6.25	5.66038	19.2308	58.3333	21.25	17.3913	3.15789	10.4478	1.49254	3.66972
log normalised counts >0.1
Number of negative tdtomato cells	481	104	252	208	82	13	14	34	25	70	72	75	100	82	18	62	76	93	120	66	309
Number of positive tdtomato cells	17	24	47	50	89	93	107	127	61	17	3	5	6	22	30	18	16	3	14	1	18
ratio (%)	3.41365	18.75	15.7191	19.3798	52.0468	87.7358	88.4298	78.882	70.9302	19.5402	4	6.25	5.66038	21.1538	62.5	22.5	17.3913	3.125	10.4478	1.49254	4.21546
Subclusters	1 (n=34)	2 (n=55)	3 (n=30)	4 (n=56)	5 (n=70)	6 (n=59)	7 (n=23)
log normalised counts >1
Number of negative tdtomato cells	34	53	29	48	70	39	6
Number of positive tdtomato cells	0	2	1	8	0	20	17
ratio (%)	0	3.63636	3.33333	14.2857	0	33.8983	73.913
log normalised counts >0.5
Number of negative tdtomato cells Number of positive tdtomato cells	33	51	27	42	67	26	0
Number of positive tdtomato cells	1	4	3	14	3	33	23
ratio (%)	2.94118	7.27273	10	33.3333	4.28571	55.9322	100
log normalised counts >0.1
Number of negative tdtomato cells	33	51	27	41	67	25	0
Number of positive tdtomato cells	1	4	3	15	3	34	23
ratio (%)	2.94118	7.27273	10	26.7857	4.28571	57.6271	100
